# Folate deficiency disrupts key metabolic transitions within the developing neural ectoderm

**DOI:** 10.64898/2026.09.18.752622

**Authors:** Nicolas Dias, Daniel P. Lewinsohn, William N. Colgan, Minming Wang, Yusuke Kijima, JoAnne Villagrana, Tien-Chi Jason Hou, Gokul Gowri, Adelina Chau, Tuğçe Aktaş, Kaelyn Sumigray, Jonathan S. Weissman, Luke W. Koblan, Allon Wagner, Zachary D Smith

**Author notes:** Equal Contribution (Nicolas Dias, Daniel P. Lewinsohn). Equal Contribution (Luke W. Koblan, Allon Wagner, Zachary D Smith).

## Abstract

Despite long-standing epidemiological associations, the mechanism linking folate availability to gestational neural tube defects remains unclear, partly because measuring and interpreting metabolic activity in dynamic biological systems remains challenging. Here, we apply a deep-learning-based graph-guided variational autoencoder (MeRN; Metabolic Representation Network) to infer single-cell metabolic activity and states from scRNA-seq data of mouse embryogenesis. By analyzing folate-deficient embryogenesis from E7.0–E9.0, we identify a transient state within the nascent neural lineage that is acutely sensitive to folate availability, leading to an interconnected disruption between key bioenergetic pathways and *de novo* purine biosynthesis. Moreover, metabolically induced growth defects lead to permanent morphological disruptions along the dorsal-ventral axis, which we confirm by generating whole-embryo fate maps using a prime-editing-based lineage recorder (PEtracer). Collectively, our results establish a highly scalable framework for interpreting dynamic changes in embryonic metabolism and elucidating the mechanistic bases underlying environmentally linked congenital disorders.

**Research highlights:**

- Developing embryos adopt metabolic states that are distinct from cell lineage
- Metabolic states are organized temporally and spatially along key body axes
- Neural tube development depends on a rapid transition between metabolic states
- Activation of transient neural metabolic states is highly sensitive to disrupted folate absorption
- The floor plate is preferentially resistant to folate deprivation and distorts subsequent neural patterning
