## Supplemental Table 1 for "Folate deficiency disrupts key metabolic transitions within the developing neural ectoderm"

### Sheet: hm_hypoxia_genelist
Gene	In wild-type	Passed
Gys1	TRUE	TRUE
Aldoc	TRUE	TRUE
Cav1	TRUE	FALSE
Fosl2	TRUE	FALSE
Vegfa	TRUE	TRUE
Vhl	TRUE	TRUE
Efna1	TRUE	TRUE
Cdkn1a	TRUE	TRUE
Cdkn1c	TRUE	TRUE
Cdkn1b	TRUE	TRUE
Rora	TRUE	TRUE
Ncan	TRUE	FALSE
Ndst1	TRUE	TRUE
Ier3	TRUE	TRUE
Gpc4	TRUE	TRUE
Gpc3	TRUE	TRUE
Tes	TRUE	TRUE
Pgf	TRUE	TRUE
Dusp1	TRUE	TRUE
Dtna	TRUE	TRUE
Has1	TRUE	FALSE
Efna3	TRUE	TRUE
Lxn	TRUE	TRUE
Myh9	TRUE	TRUE
Tpd52	TRUE	TRUE
Adm	TRUE	FALSE
Siah2	TRUE	TRUE
Stc1	TRUE	FALSE
Ddit3	TRUE	TRUE
Irs2	TRUE	TRUE
Noct	TRUE	TRUE
Atf3	TRUE	FALSE
Nfil3	TRUE	TRUE
Ackr3	TRUE	TRUE
Cxcr4	TRUE	TRUE
Kif5a	TRUE	FALSE
Ccng2	TRUE	TRUE
Ampd3	TRUE	FALSE
Bcan	TRUE	FALSE
Bhlhe40	TRUE	FALSE
Rragd	TRUE	TRUE
Ankzf1	TRUE	TRUE
Brs3	TRUE	FALSE
Gcnt2	TRUE	TRUE
Gpc1	TRUE	TRUE
Tnfaip3	TRUE	FALSE
Hs3st1	TRUE	FALSE
Csrp2	TRUE	TRUE
Stbd1	TRUE	TRUE
Gck	TRUE	FALSE
Cavin1	TRUE	FALSE
Cited2	TRUE	TRUE
Tpst2	TRUE	TRUE
Casp6	TRUE	TRUE
Hk2	TRUE	TRUE
Slc37a4	TRUE	TRUE
Stc2	TRUE	TRUE
Ccn5	TRUE	FALSE
Pkp1	TRUE	FALSE
S100a4	TRUE	FALSE
Bnip3l	TRUE	TRUE
Tpbg	TRUE	TRUE
Ndrg1	TRUE	TRUE
B4galnt2	TRUE	FALSE
Large1	TRUE	TRUE
Ppargc1a	TRUE	FALSE
Slc25a1	TRUE	TRUE
Klf6	TRUE	TRUE
Map3k1	TRUE	TRUE
Sdc3	TRUE	TRUE
Sdc4	TRUE	TRUE
Sdc2	TRUE	TRUE
Dpysl4	TRUE	TRUE
Ilvbl	TRUE	TRUE
Zfp292	TRUE	TRUE
Ero1a	FALSE	FALSE
Chst3	TRUE	FALSE
Ppp1r3c	TRUE	FALSE
Srpx	TRUE	FALSE
Jmjd6	TRUE	TRUE
Prdx5	TRUE	TRUE
Nagk	TRUE	TRUE
Angptl4	TRUE	TRUE
Foxo3	TRUE	TRUE
Chst2	TRUE	TRUE
Pfkp	TRUE	TRUE
Tmem45a	TRUE	TRUE
Ppfia4	TRUE	FALSE
Fam162a	TRUE	TRUE
Pnrc1	TRUE	TRUE
Errfi1	TRUE	TRUE
Gbe1	TRUE	TRUE
Ddit4	TRUE	TRUE
Klhl24	TRUE	TRUE
Cavin3	TRUE	TRUE
Grhpr	TRUE	TRUE
Car12	TRUE	FALSE
Pdk1	TRUE	TRUE
Wsb1	TRUE	TRUE
Sult2b1	TRUE	FALSE
Ppp1r15a	TRUE	TRUE
Slc2a5	TRUE	FALSE
Isg20	TRUE	FALSE
Sap30	TRUE	TRUE
Akap12	TRUE	TRUE
Pgam2	TRUE	FALSE
Tktl1	TRUE	FALSE
Nedd4l	TRUE	TRUE
Klf7	TRUE	TRUE
Glrx	TRUE	TRUE
Kdelr3	TRUE	TRUE
B3galt6	TRUE	TRUE
Tiparp	TRUE	TRUE
Xpnpep1	TRUE	TRUE
Pfkfb3	TRUE	TRUE
Ugp2	TRUE	TRUE
Pdk3	TRUE	TRUE
Plac8	TRUE	TRUE
Eno1b	TRUE	TRUE
Gapdh-ps15	TRUE	FALSE
Plin2	TRUE	TRUE
Ak4	TRUE	TRUE
Aldoa	TRUE	TRUE
Aldob	TRUE	FALSE
Bcl2	TRUE	TRUE
Bgn	TRUE	TRUE
Btg1	TRUE	TRUE
Anxa2	TRUE	TRUE
F3	TRUE	TRUE
Col5a1	TRUE	TRUE
Cp	TRUE	FALSE
Ccn1	TRUE	TRUE
Scarb1	TRUE	TRUE
P4ha2	TRUE	TRUE
Ext1	TRUE	TRUE
Dcn	TRUE	TRUE
Edn2	TRUE	FALSE
Egfr	TRUE	FALSE
Eno2	TRUE	FALSE
Eno3	TRUE	TRUE
Ets1	TRUE	TRUE
Fbp1	TRUE	FALSE
Ccn2	TRUE	TRUE
Fos	TRUE	TRUE
Gaa	TRUE	TRUE
Gapdhs	TRUE	FALSE
Galk1	TRUE	TRUE
Slc2a1	TRUE	TRUE
Slc2a3	TRUE	TRUE
Gpi1	TRUE	TRUE
Nr3c1	TRUE	TRUE
Hspa5	TRUE	TRUE
Hexa	TRUE	TRUE
Hk1	TRUE	TRUE
Hmox1	TRUE	TRUE
Hoxb9	TRUE	TRUE
Ids	TRUE	FALSE
Igfbp1	TRUE	FALSE
Igfbp3	TRUE	TRUE
Rbpj	TRUE	TRUE
Il6	TRUE	FALSE
Inha	TRUE	FALSE
Jun	TRUE	TRUE
Lalba	TRUE	FALSE
Ldha	TRUE	TRUE
Ldhc	TRUE	FALSE
Lox	TRUE	FALSE
Selenbp1	TRUE	FALSE
Maff	TRUE	TRUE
Mif	TRUE	TRUE
Ndst2	TRUE	TRUE
Mt1	TRUE	TRUE
Mxi1	TRUE	TRUE
P4ha1	TRUE	TRUE
Pam	TRUE	TRUE
Pck1	TRUE	FALSE
Pdgfb	TRUE	FALSE
Pfkl	TRUE	TRUE
Pgk1	TRUE	TRUE
Pgm2	TRUE	TRUE
Pgm1	TRUE	TRUE
Phkg1	TRUE	FALSE
Pim1	TRUE	TRUE
Prkca	TRUE	FALSE
Pklr	TRUE	FALSE
Serpine1	TRUE	FALSE
Plaur	TRUE	FALSE
Pygm	TRUE	FALSE
Slc6a6	TRUE	TRUE
Tgfb3	TRUE	FALSE
Tgm2	TRUE	FALSE
Tpi1	TRUE	TRUE
Kdm3a	TRUE	TRUE
Vldlr	TRUE	TRUE
Zfp36	TRUE	FALSE
Hdlbp	TRUE	TRUE
Atp7a	TRUE	TRUE
Adora2b	TRUE	FALSE
Tgfbi	TRUE	TRUE
