## Supplemental Table 3 for "Folate deficiency disrupts key metabolic transitions within the developing neural ectoderm"

### Sheet: mmu_reaction_dictionary
mmu_pathway	mmu_pathway_name	pathway
mmu01100	Metabolic pathways - Mus musculus (house mouse)	rn01100
mmu01200	Carbon metabolism - Mus musculus (house mouse)	rn01200
mmu01210	2-Oxocarboxylic acid metabolism - Mus musculus (house mouse)	rn01210
mmu01212	Fatty acid metabolism - Mus musculus (house mouse)	rn01212
mmu01230	Biosynthesis of amino acids - Mus musculus (house mouse)	rn01230
mmu01232	Nucleotide metabolism - Mus musculus (house mouse)	rn01232
mmu01250	Biosynthesis of nucleotide sugars - Mus musculus (house mouse)	rn01250
mmu01240	Biosynthesis of cofactors - Mus musculus (house mouse)	rn01240
mmu01320	Sulfur cycle - Mus musculus (house mouse)	rn01320
mmu00010	Glycolysis / Gluconeogenesis - Mus musculus (house mouse)	rn00010
mmu00020	Citrate cycle (TCA cycle) - Mus musculus (house mouse)	rn00020
mmu00030	Pentose phosphate pathway - Mus musculus (house mouse)	rn00030
mmu00040	Pentose and glucuronate interconversions - Mus musculus (house mouse)	rn00040
mmu00051	Fructose and mannose metabolism - Mus musculus (house mouse)	rn00051
mmu00052	Galactose metabolism - Mus musculus (house mouse)	rn00052
mmu00053	Ascorbate and aldarate metabolism - Mus musculus (house mouse)	rn00053
mmu00500	Starch and sucrose metabolism - Mus musculus (house mouse)	rn00500
mmu00620	Pyruvate metabolism - Mus musculus (house mouse)	rn00620
mmu00630	Glyoxylate and dicarboxylate metabolism - Mus musculus (house mouse)	rn00630
mmu00640	Propanoate metabolism - Mus musculus (house mouse)	rn00640
mmu00650	Butanoate metabolism - Mus musculus (house mouse)	rn00650
mmu00562	Inositol phosphate metabolism - Mus musculus (house mouse)	rn00562
mmu00190	Oxidative phosphorylation - Mus musculus (house mouse)	rn00190
mmu00910	Nitrogen metabolism - Mus musculus (house mouse)	rn00910
mmu00920	Sulfur metabolism - Mus musculus (house mouse)	rn00920
mmu00061	Fatty acid biosynthesis - Mus musculus (house mouse)	rn00061
mmu00062	Fatty acid elongation - Mus musculus (house mouse)	rn00062
mmu00071	Fatty acid degradation - Mus musculus (house mouse)	rn00071
mmu00100	Steroid biosynthesis - Mus musculus (house mouse)	rn00100
mmu00120	Primary bile acid biosynthesis - Mus musculus (house mouse)	rn00120
mmu00140	Steroid hormone biosynthesis - Mus musculus (house mouse)	rn00140
mmu00561	Glycerolipid metabolism - Mus musculus (house mouse)	rn00561
mmu00564	Glycerophospholipid metabolism - Mus musculus (house mouse)	rn00564
mmu00565	Ether lipid metabolism - Mus musculus (house mouse)	rn00565
mmu00600	Sphingolipid metabolism - Mus musculus (house mouse)	rn00600
mmu00590	Arachidonic acid metabolism - Mus musculus (house mouse)	rn00590
mmu00591	Linoleic acid metabolism - Mus musculus (house mouse)	rn00591
mmu00592	alpha-Linolenic acid metabolism - Mus musculus (house mouse)	rn00592
mmu01040	Biosynthesis of unsaturated fatty acids - Mus musculus (house mouse)	rn01040
mmu00230	Purine metabolism - Mus musculus (house mouse)	rn00230
mmu00240	Pyrimidine metabolism - Mus musculus (house mouse)	rn00240
mmu00250	Alanine, aspartate and glutamate metabolism - Mus musculus (house mouse)	rn00250
mmu00260	Glycine, serine and threonine metabolism - Mus musculus (house mouse)	rn00260
mmu00270	Cysteine and methionine metabolism - Mus musculus (house mouse)	rn00270
mmu00280	Valine, leucine and isoleucine degradation - Mus musculus (house mouse)	rn00280
mmu00290	Valine, leucine and isoleucine biosynthesis - Mus musculus (house mouse)	rn00290
mmu00310	Lysine degradation - Mus musculus (house mouse)	rn00310
mmu00220	Arginine biosynthesis - Mus musculus (house mouse)	rn00220
mmu00330	Arginine and proline metabolism - Mus musculus (house mouse)	rn00330
mmu00340	Histidine metabolism - Mus musculus (house mouse)	rn00340
mmu00350	Tyrosine metabolism - Mus musculus (house mouse)	rn00350
mmu00360	Phenylalanine metabolism - Mus musculus (house mouse)	rn00360
mmu00380	Tryptophan metabolism - Mus musculus (house mouse)	rn00380
mmu00400	Phenylalanine, tyrosine and tryptophan biosynthesis - Mus musculus (house mouse)	rn00400
mmu00410	beta-Alanine metabolism - Mus musculus (house mouse)	rn00410
mmu00430	Taurine and hypotaurine metabolism - Mus musculus (house mouse)	rn00430
mmu00440	Phosphonate and phosphinate metabolism - Mus musculus (house mouse)	rn00440
mmu00450	Selenocompound metabolism - Mus musculus (house mouse)	rn00450
mmu00470	D-Amino acid metabolism - Mus musculus (house mouse)	rn00470
mmu00480	Glutathione metabolism - Mus musculus (house mouse)	rn00480
mmu00520	Amino sugar and nucleotide sugar metabolism - Mus musculus (house mouse)	rn00520
mmu00541	Biosynthesis of various nucleotide sugars - Mus musculus (house mouse)	rn00541
mmu00510	N-Glycan biosynthesis - Mus musculus (house mouse)	rn00510
mmu00513	Various types of N-glycan biosynthesis - Mus musculus (house mouse)	rn00513
mmu00512	Mucin type O-glycan biosynthesis - Mus musculus (house mouse)	rn00512
mmu00515	Mannose type O-glycan biosynthesis - Mus musculus (house mouse)	rn00515
mmu00514	Other types of O-glycan biosynthesis - Mus musculus (house mouse)	rn00514
mmu00532	Glycosaminoglycan biosynthesis - chondroitin sulfate / dermatan sulfate - Mus musculus (house mouse)	rn00532
mmu00534	Glycosaminoglycan biosynthesis - heparan sulfate / heparin - Mus musculus (house mouse)	rn00534
mmu00533	Glycosaminoglycan biosynthesis - keratan sulfate - Mus musculus (house mouse)	rn00533
mmu00531	Glycosaminoglycan degradation - Mus musculus (house mouse)	rn00531
mmu00563	Glycosylphosphatidylinositol (GPI)-anchor biosynthesis - Mus musculus (house mouse)	rn00563
mmu00601	Glycosphingolipid biosynthesis - lacto and neolacto series - Mus musculus (house mouse)	rn00601
mmu00603	Glycosphingolipid biosynthesis - globo and isoglobo series - Mus musculus (house mouse)	rn00603
mmu00604	Glycosphingolipid biosynthesis - ganglio series - Mus musculus (house mouse)	rn00604
mmu00511	Other glycan degradation - Mus musculus (house mouse)	rn00511
mmu00730	Thiamine metabolism - Mus musculus (house mouse)	rn00730
mmu00740	Riboflavin metabolism - Mus musculus (house mouse)	rn00740
mmu00750	Vitamin B6 metabolism - Mus musculus (house mouse)	rn00750
mmu00760	Nicotinate and nicotinamide metabolism - Mus musculus (house mouse)	rn00760
mmu00770	Pantothenate and CoA biosynthesis - Mus musculus (house mouse)	rn00770
mmu00780	Biotin metabolism - Mus musculus (house mouse)	rn00780
mmu00785	Lipoic acid metabolism - Mus musculus (house mouse)	rn00785
mmu00790	Folate biosynthesis - Mus musculus (house mouse)	rn00790
mmu00670	One carbon pool by folate - Mus musculus (house mouse)	rn00670
mmu00830	Retinol metabolism - Mus musculus (house mouse)	rn00830
mmu00860	Porphyrin metabolism - Mus musculus (house mouse)	rn00860
mmu00130	Ubiquinone and other terpenoid-quinone biosynthesis - Mus musculus (house mouse)	rn00130
mmu00900	Terpenoid backbone biosynthesis - Mus musculus (house mouse)	rn00900
mmu00232	Caffeine metabolism - Mus musculus (house mouse)	rn00232
mmu00524	Neomycin, kanamycin and gentamicin biosynthesis - Mus musculus (house mouse)	rn00524
mmu00980	Metabolism of xenobiotics by cytochrome P450 - Mus musculus (house mouse)	rn00980
mmu00982	Drug metabolism - cytochrome P450 - Mus musculus (house mouse)	rn00982
mmu00983	Drug metabolism - other enzymes - Mus musculus (house mouse)	rn00983
mmu03020	RNA polymerase - Mus musculus (house mouse)	rn03020
mmu03022	Basal transcription factors - Mus musculus (house mouse)	rn03022
mmu03040	Spliceosome - Mus musculus (house mouse)	rn03040
mmu03010	Ribosome - Mus musculus (house mouse)	rn03010
mmu00970	Aminoacyl-tRNA biosynthesis - Mus musculus (house mouse)	rn00970
mmu03013	Nucleocytoplasmic transport - Mus musculus (house mouse)	rn03013
mmu03015	mRNA surveillance pathway - Mus musculus (house mouse)	rn03015
mmu03008	Ribosome biogenesis in eukaryotes - Mus musculus (house mouse)	rn03008
mmu03060	Protein export - Mus musculus (house mouse)	rn03060
mmu04141	Protein processing in endoplasmic reticulum - Mus musculus (house mouse)	rn04141
mmu04130	SNARE interactions in vesicular transport - Mus musculus (house mouse)	rn04130
mmu04120	Ubiquitin mediated proteolysis - Mus musculus (house mouse)	rn04120
mmu04122	Sulfur relay system - Mus musculus (house mouse)	rn04122
mmu03050	Proteasome - Mus musculus (house mouse)	rn03050
mmu03018	RNA degradation - Mus musculus (house mouse)	rn03018
mmu03030	DNA replication - Mus musculus (house mouse)	rn03030
mmu03410	Base excision repair - Mus musculus (house mouse)	rn03410
mmu03420	Nucleotide excision repair - Mus musculus (house mouse)	rn03420
mmu03430	Mismatch repair - Mus musculus (house mouse)	rn03430
mmu03440	Homologous recombination - Mus musculus (house mouse)	rn03440
mmu03450	Non-homologous end-joining - Mus musculus (house mouse)	rn03450
mmu03460	Fanconi anemia pathway - Mus musculus (house mouse)	rn03460
mmu03082	ATP-dependent chromatin remodeling - Mus musculus (house mouse)	rn03082
mmu03083	Polycomb repressive complex - Mus musculus (house mouse)	rn03083
mmu03250	Viral life cycle - HIV-1 - Mus musculus (house mouse)	rn03250
mmu03260	Virion - Human immunodeficiency virus - Mus musculus (house mouse)	rn03260
mmu03271	Virion - Rotavirus - Mus musculus (house mouse)	rn03271
mmu03264	Virion - Flavivirus and Alphavirus - Mus musculus (house mouse)	rn03264
mmu03265	Virion - Ebolavirus, Lyssavirus and Morbillivirus - Mus musculus (house mouse)	rn03265
mmu03273	Virion - Lassa virus and SFTS virus - Mus musculus (house mouse)	rn03273
mmu03272	Virion - Hepatitis viruses - Mus musculus (house mouse)	rn03272
mmu03266	Virion - Herpesvirus - Mus musculus (house mouse)	rn03266
mmu03267	Virion - Adenovirus - Mus musculus (house mouse)	rn03267
mmu02010	ABC transporters - Mus musculus (house mouse)	rn02010
mmu04010	MAPK signaling pathway - Mus musculus (house mouse)	rn04010
mmu04012	ErbB signaling pathway - Mus musculus (house mouse)	rn04012
mmu04014	Ras signaling pathway - Mus musculus (house mouse)	rn04014
mmu04015	Rap1 signaling pathway - Mus musculus (house mouse)	rn04015
mmu04310	Wnt signaling pathway - Mus musculus (house mouse)	rn04310
mmu04330	Notch signaling pathway - Mus musculus (house mouse)	rn04330
mmu04340	Hedgehog signaling pathway - Mus musculus (house mouse)	rn04340
mmu04350	TGF-beta signaling pathway - Mus musculus (house mouse)	rn04350
mmu04390	Hippo signaling pathway - Mus musculus (house mouse)	rn04390
mmu04392	Hippo signaling pathway - multiple species - Mus musculus (house mouse)	rn04392
mmu04370	VEGF signaling pathway - Mus musculus (house mouse)	rn04370
mmu04371	Apelin signaling pathway - Mus musculus (house mouse)	rn04371
mmu04630	JAK-STAT signaling pathway - Mus musculus (house mouse)	rn04630
mmu04064	NF-kappa B signaling pathway - Mus musculus (house mouse)	rn04064
mmu04668	TNF signaling pathway - Mus musculus (house mouse)	rn04668
mmu04066	HIF-1 signaling pathway - Mus musculus (house mouse)	rn04066
mmu04068	FoxO signaling pathway - Mus musculus (house mouse)	rn04068
mmu04020	Calcium signaling pathway - Mus musculus (house mouse)	rn04020
mmu04070	Phosphatidylinositol signaling system - Mus musculus (house mouse)	rn04070
mmu04072	Phospholipase D signaling pathway - Mus musculus (house mouse)	rn04072
mmu04071	Sphingolipid signaling pathway - Mus musculus (house mouse)	rn04071
mmu04024	cAMP signaling pathway - Mus musculus (house mouse)	rn04024
mmu04022	cGMP-PKG signaling pathway - Mus musculus (house mouse)	rn04022
mmu04151	PI3K-Akt signaling pathway - Mus musculus (house mouse)	rn04151
mmu04152	AMPK signaling pathway - Mus musculus (house mouse)	rn04152
mmu04150	mTOR signaling pathway - Mus musculus (house mouse)	rn04150
mmu04080	Neuroactive ligand-receptor interaction - Mus musculus (house mouse)	rn04080
mmu04082	Neuroactive ligand signaling - Mus musculus (house mouse)	rn04082
mmu04081	Hormone signaling - Mus musculus (house mouse)	rn04081
mmu04060	Cytokine-cytokine receptor interaction - Mus musculus (house mouse)	rn04060
mmu04061	Viral protein interaction with cytokine and cytokine receptor - Mus musculus (house mouse)	rn04061
mmu04512	ECM-receptor interaction - Mus musculus (house mouse)	rn04512
mmu04514	Cell adhesion molecule (CAM) interaction - Mus musculus (house mouse)	rn04514
mmu04517	IgSF CAM signaling - Mus musculus (house mouse)	rn04517
mmu04518	Integrin signaling - Mus musculus (house mouse)	rn04518
mmu04144	Endocytosis - Mus musculus (house mouse)	rn04144
mmu04145	Phagosome - Mus musculus (house mouse)	rn04145
mmu04142	Lysosome - Mus musculus (house mouse)	rn04142
mmu04146	Peroxisome - Mus musculus (house mouse)	rn04146
mmu04140	Autophagy - animal - Mus musculus (house mouse)	rn04140
mmu04136	Autophagy - other - Mus musculus (house mouse)	rn04136
mmu04137	Mitophagy - animal - Mus musculus (house mouse)	rn04137
mmu04148	Efferocytosis - Mus musculus (house mouse)	rn04148
mmu04110	Cell cycle - Mus musculus (house mouse)	rn04110
mmu04114	Oocyte meiosis - Mus musculus (house mouse)	rn04114
mmu04210	Apoptosis - Mus musculus (house mouse)	rn04210
mmu04215	Apoptosis - multiple species - Mus musculus (house mouse)	rn04215
mmu04216	Ferroptosis - Mus musculus (house mouse)	rn04216
mmu04217	Necroptosis - Mus musculus (house mouse)	rn04217
mmu04115	p53 signaling pathway - Mus musculus (house mouse)	rn04115
mmu04218	Cellular senescence - Mus musculus (house mouse)	rn04218
mmu04510	Focal adhesion - Mus musculus (house mouse)	rn04510
mmu04520	Adherens junction - Mus musculus (house mouse)	rn04520
mmu04530	Tight junction - Mus musculus (house mouse)	rn04530
mmu04540	Gap junction - Mus musculus (house mouse)	rn04540
mmu04550	Signaling pathways regulating pluripotency of stem cells - Mus musculus (house mouse)	rn04550
mmu04814	Motor proteins - Mus musculus (house mouse)	rn04814
mmu04820	Cytoskeleton in muscle cells - Mus musculus (house mouse)	rn04820
mmu04810	Regulation of actin cytoskeleton - Mus musculus (house mouse)	rn04810
mmu04640	Hematopoietic cell lineage - Mus musculus (house mouse)	rn04640
mmu04610	Complement and coagulation cascades - Mus musculus (house mouse)	rn04610
mmu04611	Platelet activation - Mus musculus (house mouse)	rn04611
mmu04613	Neutrophil extracellular trap formation - Mus musculus (house mouse)	rn04613
mmu04620	Toll-like receptor signaling pathway - Mus musculus (house mouse)	rn04620
mmu04621	NOD-like receptor signaling pathway - Mus musculus (house mouse)	rn04621
mmu04622	RIG-I-like receptor signaling pathway - Mus musculus (house mouse)	rn04622
mmu04623	Cytosolic DNA-sensing pathway - Mus musculus (house mouse)	rn04623
mmu04625	C-type lectin receptor signaling pathway - Mus musculus (house mouse)	rn04625
mmu04650	Natural killer cell mediated cytotoxicity - Mus musculus (house mouse)	rn04650
mmu04612	Antigen processing and presentation - Mus musculus (house mouse)	rn04612
mmu04660	T cell receptor signaling pathway - Mus musculus (house mouse)	rn04660
mmu04658	Th1 and Th2 cell differentiation - Mus musculus (house mouse)	rn04658
mmu04659	Th17 cell differentiation - Mus musculus (house mouse)	rn04659
mmu04657	IL-17 signaling pathway - Mus musculus (house mouse)	rn04657
mmu04662	B cell receptor signaling pathway - Mus musculus (house mouse)	rn04662
mmu04664	Fc epsilon RI signaling pathway - Mus musculus (house mouse)	rn04664
mmu04666	Fc gamma R-mediated phagocytosis - Mus musculus (house mouse)	rn04666
mmu04670	Leukocyte transendothelial migration - Mus musculus (house mouse)	rn04670
mmu04672	Intestinal immune network for IgA production - Mus musculus (house mouse)	rn04672
mmu04062	Chemokine signaling pathway - Mus musculus (house mouse)	rn04062
mmu04911	Insulin secretion - Mus musculus (house mouse)	rn04911
mmu04910	Insulin signaling pathway - Mus musculus (house mouse)	rn04910
mmu04922	Glucagon signaling pathway - Mus musculus (house mouse)	rn04922
mmu04923	Regulation of lipolysis in adipocytes - Mus musculus (house mouse)	rn04923
mmu04920	Adipocytokine signaling pathway - Mus musculus (house mouse)	rn04920
mmu03320	PPAR signaling pathway - Mus musculus (house mouse)	rn03320
mmu04929	GnRH secretion - Mus musculus (house mouse)	rn04929
mmu04912	GnRH signaling pathway - Mus musculus (house mouse)	rn04912
mmu04913	Ovarian steroidogenesis - Mus musculus (house mouse)	rn04913
mmu04915	Estrogen signaling pathway - Mus musculus (house mouse)	rn04915
mmu04914	Progesterone-mediated oocyte maturation - Mus musculus (house mouse)	rn04914
mmu04917	Prolactin signaling pathway - Mus musculus (house mouse)	rn04917
mmu04921	Oxytocin signaling pathway - Mus musculus (house mouse)	rn04921
mmu04926	Relaxin signaling pathway - Mus musculus (house mouse)	rn04926
mmu04935	Growth hormone synthesis, secretion and action - Mus musculus (house mouse)	rn04935
mmu04918	Thyroid hormone synthesis - Mus musculus (house mouse)	rn04918
mmu04919	Thyroid hormone signaling pathway - Mus musculus (house mouse)	rn04919
mmu04928	Parathyroid hormone synthesis, secretion and action - Mus musculus (house mouse)	rn04928
mmu04916	Melanogenesis - Mus musculus (house mouse)	rn04916
mmu04924	Renin secretion - Mus musculus (house mouse)	rn04924
mmu04614	Renin-angiotensin system - Mus musculus (house mouse)	rn04614
mmu04925	Aldosterone synthesis and secretion - Mus musculus (house mouse)	rn04925
mmu04927	Cortisol synthesis and secretion - Mus musculus (house mouse)	rn04927
mmu04260	Cardiac muscle contraction - Mus musculus (house mouse)	rn04260
mmu04261	Adrenergic signaling in cardiomyocytes - Mus musculus (house mouse)	rn04261
mmu04270	Vascular smooth muscle contraction - Mus musculus (house mouse)	rn04270
mmu04970	Salivary secretion - Mus musculus (house mouse)	rn04970
mmu04971	Gastric acid secretion - Mus musculus (house mouse)	rn04971
mmu04972	Pancreatic secretion - Mus musculus (house mouse)	rn04972
mmu04976	Bile secretion - Mus musculus (house mouse)	rn04976
mmu04973	Carbohydrate digestion and absorption - Mus musculus (house mouse)	rn04973
mmu04974	Protein digestion and absorption - Mus musculus (house mouse)	rn04974
mmu04975	Fat digestion and absorption - Mus musculus (house mouse)	rn04975
mmu04979	Cholesterol metabolism - Mus musculus (house mouse)	rn04979
mmu04977	Vitamin digestion and absorption - Mus musculus (house mouse)	rn04977
mmu04981	Folate transport and metabolism - Mus musculus (house mouse)	rn04981
mmu04980	Cobalamin transport and metabolism - Mus musculus (house mouse)	rn04980
mmu04978	Mineral absorption - Mus musculus (house mouse)	rn04978
mmu04962	Vasopressin-regulated water reabsorption - Mus musculus (house mouse)	rn04962
mmu04960	Aldosterone-regulated sodium reabsorption - Mus musculus (house mouse)	rn04960
mmu04961	Endocrine and other factor-regulated calcium reabsorption - Mus musculus (house mouse)	rn04961
mmu04964	Proximal tubule bicarbonate reclamation - Mus musculus (house mouse)	rn04964
mmu04966	Collecting duct acid secretion - Mus musculus (house mouse)	rn04966
mmu04724	Glutamatergic synapse - Mus musculus (house mouse)	rn04724
mmu04727	GABAergic synapse - Mus musculus (house mouse)	rn04727
mmu04725	Cholinergic synapse - Mus musculus (house mouse)	rn04725
mmu04728	Dopaminergic synapse - Mus musculus (house mouse)	rn04728
mmu04726	Serotonergic synapse - Mus musculus (house mouse)	rn04726
mmu04720	Long-term potentiation - Mus musculus (house mouse)	rn04720
mmu04730	Long-term depression - Mus musculus (house mouse)	rn04730
mmu04723	Retrograde endocannabinoid signaling - Mus musculus (house mouse)	rn04723
mmu04721	Synaptic vesicle cycle - Mus musculus (house mouse)	rn04721
mmu04722	Neurotrophin signaling pathway - Mus musculus (house mouse)	rn04722
mmu04744	Phototransduction - Mus musculus (house mouse)	rn04744
mmu04740	Olfactory transduction - Mus musculus (house mouse)	rn04740
mmu04742	Taste transduction - Mus musculus (house mouse)	rn04742
mmu04750	Inflammatory mediator regulation of TRP channels - Mus musculus (house mouse)	rn04750
mmu04360	Axon guidance - Mus musculus (house mouse)	rn04360
mmu04380	Osteoclast differentiation - Mus musculus (house mouse)	rn04380
mmu04382	Cornified envelope formation - Mus musculus (house mouse)	rn04382
mmu04211	Longevity regulating pathway - Mus musculus (house mouse)	rn04211
mmu04213	Longevity regulating pathway - multiple species - Mus musculus (house mouse)	rn04213
mmu04710	Circadian rhythm - Mus musculus (house mouse)	rn04710
mmu04713	Circadian entrainment - Mus musculus (house mouse)	rn04713
mmu04714	Thermogenesis - Mus musculus (house mouse)	rn04714
mmu05200	Pathways in cancer - Mus musculus (house mouse)	rn05200
mmu05202	Transcriptional misregulation in cancer - Mus musculus (house mouse)	rn05202
mmu05206	MicroRNAs in cancer - Mus musculus (house mouse)	rn05206
mmu05205	Proteoglycans in cancer - Mus musculus (house mouse)	rn05205
mmu05204	Chemical carcinogenesis - DNA adducts - Mus musculus (house mouse)	rn05204
mmu05207	Chemical carcinogenesis - receptor activation - Mus musculus (house mouse)	rn05207
mmu05208	Chemical carcinogenesis - reactive oxygen species - Mus musculus (house mouse)	rn05208
mmu05203	Viral carcinogenesis - Mus musculus (house mouse)	rn05203
mmu05230	Central carbon metabolism in cancer - Mus musculus (house mouse)	rn05230
mmu05231	Choline metabolism in cancer - Mus musculus (house mouse)	rn05231
mmu05235	PD-L1 expression and PD-1 checkpoint pathway in cancer - Mus musculus (house mouse)	rn05235
mmu05210	Colorectal cancer - Mus musculus (house mouse)	rn05210
mmu05212	Pancreatic cancer - Mus musculus (house mouse)	rn05212
mmu05225	Hepatocellular carcinoma - Mus musculus (house mouse)	rn05225
mmu05226	Gastric cancer - Mus musculus (house mouse)	rn05226
mmu05214	Glioma - Mus musculus (house mouse)	rn05214
mmu05216	Thyroid cancer - Mus musculus (house mouse)	rn05216
mmu05221	Acute myeloid leukemia - Mus musculus (house mouse)	rn05221
mmu05220	Chronic myeloid leukemia - Mus musculus (house mouse)	rn05220
mmu05217	Basal cell carcinoma - Mus musculus (house mouse)	rn05217
mmu05218	Melanoma - Mus musculus (house mouse)	rn05218
mmu05211	Renal cell carcinoma - Mus musculus (house mouse)	rn05211
mmu05219	Bladder cancer - Mus musculus (house mouse)	rn05219
mmu05215	Prostate cancer - Mus musculus (house mouse)	rn05215
mmu05213	Endometrial cancer - Mus musculus (house mouse)	rn05213
mmu05224	Breast cancer - Mus musculus (house mouse)	rn05224
mmu05222	Small cell lung cancer - Mus musculus (house mouse)	rn05222
mmu05223	Non-small cell lung cancer - Mus musculus (house mouse)	rn05223
mmu05166	Human T-cell leukemia virus 1 infection - Mus musculus (house mouse)	rn05166
mmu05170	Human immunodeficiency virus 1 infection - Mus musculus (house mouse)	rn05170
mmu05161	Hepatitis B - Mus musculus (house mouse)	rn05161
mmu05160	Hepatitis C - Mus musculus (house mouse)	rn05160
mmu05171	Coronavirus disease - COVID-19 - Mus musculus (house mouse)	rn05171
mmu05164	Influenza A - Mus musculus (house mouse)	rn05164
mmu05162	Measles - Mus musculus (house mouse)	rn05162
mmu05168	Herpes simplex virus 1 infection - Mus musculus (house mouse)	rn05168
mmu05163	Human cytomegalovirus infection - Mus musculus (house mouse)	rn05163
mmu05167	Kaposi sarcoma-associated herpesvirus infection - Mus musculus (house mouse)	rn05167
mmu05169	Epstein-Barr virus infection - Mus musculus (house mouse)	rn05169
mmu05165	Human papillomavirus infection - Mus musculus (house mouse)	rn05165
mmu05132	Salmonella infection - Mus musculus (house mouse)	rn05132
mmu05135	Yersinia infection - Mus musculus (house mouse)	rn05135
mmu05133	Pertussis - Mus musculus (house mouse)	rn05133
mmu05134	Legionellosis - Mus musculus (house mouse)	rn05134
mmu05150	Staphylococcus aureus infection - Mus musculus (house mouse)	rn05150
mmu05152	Tuberculosis - Mus musculus (house mouse)	rn05152
mmu05100	Bacterial invasion of epithelial cells - Mus musculus (house mouse)	rn05100
mmu05146	Amoebiasis - Mus musculus (house mouse)	rn05146
mmu05144	Malaria - Mus musculus (house mouse)	rn05144
mmu05145	Toxoplasmosis - Mus musculus (house mouse)	rn05145
mmu05140	Leishmaniasis - Mus musculus (house mouse)	rn05140
mmu05142	Chagas disease - Mus musculus (house mouse)	rn05142
mmu05143	African trypanosomiasis - Mus musculus (house mouse)	rn05143
mmu05310	Asthma - Mus musculus (house mouse)	rn05310
mmu05322	Systemic lupus erythematosus - Mus musculus (house mouse)	rn05322
mmu05323	Rheumatoid arthritis - Mus musculus (house mouse)	rn05323
mmu05320	Autoimmune thyroid disease - Mus musculus (house mouse)	rn05320
mmu05321	Inflammatory bowel disease - Mus musculus (house mouse)	rn05321
mmu05330	Allograft rejection - Mus musculus (house mouse)	rn05330
mmu05332	Graft-versus-host disease - Mus musculus (house mouse)	rn05332
mmu05340	Primary immunodeficiency - Mus musculus (house mouse)	rn05340
mmu05010	Alzheimer disease - Mus musculus (house mouse)	rn05010
mmu05012	Parkinson disease - Mus musculus (house mouse)	rn05012
mmu05014	Amyotrophic lateral sclerosis - Mus musculus (house mouse)	rn05014
mmu05016	Huntington disease - Mus musculus (house mouse)	rn05016
mmu05017	Spinocerebellar ataxia - Mus musculus (house mouse)	rn05017
mmu05020	Prion disease - Mus musculus (house mouse)	rn05020
mmu05022	Pathways of neurodegeneration - multiple diseases - Mus musculus (house mouse)	rn05022
mmu05030	Cocaine addiction - Mus musculus (house mouse)	rn05030
mmu05031	Amphetamine addiction - Mus musculus (house mouse)	rn05031
mmu05032	Morphine addiction - Mus musculus (house mouse)	rn05032
mmu05033	Nicotine addiction - Mus musculus (house mouse)	rn05033
mmu05034	Alcoholism - Mus musculus (house mouse)	rn05034
mmu05417	Lipid and atherosclerosis - Mus musculus (house mouse)	rn05417
mmu05418	Fluid shear stress and atherosclerosis - Mus musculus (house mouse)	rn05418
mmu05410	Hypertrophic cardiomyopathy - Mus musculus (house mouse)	rn05410
mmu05412	Arrhythmogenic right ventricular cardiomyopathy - Mus musculus (house mouse)	rn05412
mmu05414	Dilated cardiomyopathy - Mus musculus (house mouse)	rn05414
mmu05415	Diabetic cardiomyopathy - Mus musculus (house mouse)	rn05415
mmu05416	Viral myocarditis - Mus musculus (house mouse)	rn05416
mmu04930	Type II diabetes mellitus - Mus musculus (house mouse)	rn04930
mmu04940	Type I diabetes mellitus - Mus musculus (house mouse)	rn04940
mmu04950	Maturity onset diabetes of the young - Mus musculus (house mouse)	rn04950
mmu04936	Alcoholic liver disease - Mus musculus (house mouse)	rn04936
mmu04932	Non-alcoholic fatty liver disease - Mus musculus (house mouse)	rn04932
mmu04931	Insulin resistance - Mus musculus (house mouse)	rn04931
mmu04933	AGE-RAGE signaling pathway in diabetic complications - Mus musculus (house mouse)	rn04933
mmu04934	Cushing syndrome - Mus musculus (house mouse)	rn04934
mmu01521	EGFR tyrosine kinase inhibitor resistance - Mus musculus (house mouse)	rn01521
mmu01524	Platinum drug resistance - Mus musculus (house mouse)	rn01524
mmu01523	Antifolate resistance - Mus musculus (house mouse)	rn01523
mmu01522	Endocrine resistance - Mus musculus (house mouse)	rn01522
