## Supplemental Table 4 for "Folate deficiency disrupts key metabolic transitions within the developing neural ectoderm"

### Sheet: cell_counts
condition	timepoint	embryo_id	total_cells	proportion_of_sample	estimated_cells
Folr1	E70	Folr1_E70_12	89524	0.0126695	1134
Folr1	E70	Folr1_E70_10	89524	0.025041	2242
Folr1	E70	Folr1_E70_2	89524	0.0348785	3122
Folr1	E70	Folr1_E70_13	89524	0.053063	4750
Folr1	E70	Folr1_E70_15	89524	0.0618572	5538
Folr1	E70	Folr1_E70_3	89524	0.0484424	4337
Folr1	E70	Folr1_E70_8	89524	0.0651364	5831
Folr1	E70	Folr1_E70_11	89524	0.0415859	3723
Folr1	E70	Folr1_E70_6	89524	0.0567894	5084
Folr1	E70	Folr1_E70_1	89524	0.0736324	6592
Folr1	E70	Folr1_E70_7	89524	0.0806379	7219
Folr1	E70	Folr1_E70_14	89524	0.0930094	8327
Folr1	E70	Folr1_E70_9	89524	0.10702	9581
Folr1	E70	Folr1_E70_4	89524	0.094798	8487
Folr1	E70	Folr1_E70_5	89524	0.151438	13557
Folr1	E75	Folr1_E75_7	154118	0.0463365	7141
Folr1	E75	Folr1_E75_9	154118	0.084798	13069
Folr1	E75	Folr1_E75_11	154118	0.0546679	8425
Folr1	E75	Folr1_E75_10	154118	0.0885643	13649
Folr1	E75	Folr1_E75_5	154118	0.0893632	13772
Folr1	E75	Folr1_E75_4	154118	0.0625428	9639
Folr1	E75	Folr1_E75_6	154118	0.123031	18961
Folr1	E75	Folr1_E75_3	154118	0.0937001	14441
Folr1	E75	Folr1_E75_2	154118	0.0873088	13456
Folr1	E75	Folr1_E75_8	154118	0.135928	20949
Folr1	E75	Folr1_E75_1	154118	0.133759	20615
Folr1	E80	Folr1_E80_3	408332	0.0533475	21784
Folr1	E80	Folr1_E80_2	408332	0.0554162	22628
Folr1	E80	Folr1_E80_5	408332	0.0754764	30819
Folr1	E80	Folr1_E80_11	408332	0.0642553	26237
Folr1	E80	Folr1_E80_8	408332	0.0722166	29488
Folr1	E80	Folr1_E80_7	408332	0.0833124	34019
Folr1	E80	Folr1_E80_10	408332	0.0881394	35990
Folr1	E80	Folr1_E80_12	408332	0.104188	42543
Folr1	E80	Folr1_E80_6	408332	0.109829	44847
Folr1	E80	Folr1_E80_1	408332	0.0872618	35632
Folr1	E80	Folr1_E80_4	408332	0.112839	46076
Folr1	E80	Folr1_E80_9	408332	0.0937187	38268
Folr1	E85	Folr1_E85_7	349280	0.0828577	28941
Folr1	E85	Folr1_E85_6	349280	0.0894863	31256
Folr1	E85	Folr1_E85_1	349280	0.0916038	31995
Folr1	E85	Folr1_E85_8	349280	0.141687	49488
Folr1	E85	Folr1_E85_5	349280	0.118118	41256
Folr1	E85	Folr1_E85_3	349280	0.163506	57109
Folr1	E85	Folr1_E85_4	349280	0.165071	57656
Folr1	E85	Folr1_E85_2	349280	0.147671	51578
Folr1	E90	Folr1_E90_10	1306800	0.0489525	63971
Folr1	E90	Folr1_E90_11	1306800	0.0787172	102868
Folr1	E90	Folr1_E90_8	1306800	0.129161	168788
Folr1	E90	Folr1_E90_4	1306800	0.0646146	84438
Folr1	E90	Folr1_E90_2	1306800	0.110313	144156
Folr1	E90	Folr1_E90_6	1306800	0.11133	145485
Folr1	E90	Folr1_E90_3	1306800	0.0627161	81957
Folr1	E90	Folr1_E90_5	1306800	0.104007	135916
Folr1	E90	Folr1_E90_1	1306800	0.120957	158067
Folr1	E90	Folr1_E90_7	1306800	0.0817683	106855
Folr1	E90	Folr1_E90_9	1306800	0.0874636	114297
WT	E65	WT_E65_1	30264	0.0162742	493
WT	E65	WT_E65_3	30264	0.0150623	456
WT	E65	WT_E65_2	30264	0.01991	603
WT	E65	WT_E65_4	30264	0.0218144	660
WT	E65	WT_E65_15	30264	0.122403	3704
WT	E65	WT_E65_11	30264	0.0457064	1383
WT	E65	WT_E65_6	30264	0.0431094	1305
WT	E65	WT_E65_8	30264	0.0308172	933
WT	E65	WT_E65_5	30264	0.0301247	912
WT	E65	WT_E65_14	30264	0.0280471	849
WT	E65	WT_E65_7	30264	0.0375693	1137
WT	E65	WT_E65_9	30264	0.0614612	1860
WT	E65	WT_E65_10	30264	0.0387812	1174
WT	E65	WT_E65_12	30264	0.0566136	1713
WT	E65	WT_E65_13	30264	0.0907202	2746
WT	E65	WT_E65_16	30264	0.0919321	2782
WT	E65	WT_E65_17	30264	0.0940097	2845
WT	E65	WT_E65_18	30264	0.155644	4710
WT	E70	WT_E70_19	149520	0.0208056	3111
WT	E70	WT_E70_20	149520	0.045603	6819
WT	E70	WT_E70_21	149520	0.0443934	6638
WT	E70	WT_E70_22	149520	0.0517721	7741
WT	E70	WT_E70_23	149520	0.0575783	8609
WT	E70	WT_E70_24	149520	0.0485061	7253
WT	E70	WT_E70_28	149520	0.0681021	10183
WT	E70	WT_E70_27	149520	0.0743922	11123
WT	E70	WT_E70_26	149520	0.068344	10219
WT	E70	WT_E70_25	149520	0.0616911	9224
WT	E70	WT_E70_29	149520	0.0856417	12805
WT	E70	WT_E70_30	149520	0.0797145	11919
WT	E70	WT_E70_32	149520	0.0779001	11648
WT	E70	WT_E70_31	149520	0.100883	15084
WT	E70	WT_E70_36	149520	0.114673	17146
WT	E75	WT_E75_33	314900	0.0662882	20874
WT	E75	WT_E75_35	314900	0.0658278	20729
WT	E75	WT_E75_39	314900	0.0564677	17782
WT	E75	WT_E75_38	314900	0.0908393	28605
WT	E75	WT_E75_37	314900	0.0991254	31215
WT	E75	WT_E75_40	314900	0.069664	21937
WT	E75	WT_E75_41	314900	0.112782	35515
WT	E75	WT_E75_44	314900	0.111248	35032
WT	E75	WT_E75_43	314900	0.141783	44647
WT	E75	WT_E75_42	314900	0.117692	37061
WT	E75	WT_E75_34	314900	0.068283	21502
WT	E80	WT_E80_45	957800	0.0770316	73781
WT	E80	WT_E80_46	957800	0.0842794	80723
WT	E80	WT_E80_48	957800	0.0804952	77098
WT	E80	WT_E80_47	957800	0.102238	97924
WT	E80	WT_E80_49	957800	0.0767751	73535
WT	E80	WT_E80_50	957800	0.100186	95958
WT	E80	WT_E80_51	957800	0.0765185	73289
WT	E80	WT_E80_52	957800	0.095119	91105
WT	E80	WT_E80_53	957800	0.121031	115924
WT	E80	WT_E80_54	957800	0.186325	178463
WT	E85	WT_E85_55	1684400	0.0508158	85594
WT	E85	WT_E85_57	1684400	0.07155	120519
WT	E85	WT_E85_56	1684400	0.075119	126530
WT	E85	WT_E85_59	1684400	0.102651	172906
WT	E85	WT_E85_58	1684400	0.0945785	159308
WT	E85	WT_E85_60	1684400	0.102481	172620
WT	E85	WT_E85_61	1684400	0.110639	186360
WT	E85	WT_E85_63	1684400	0.107325	180778
WT	E85	WT_E85_64	1684400	0.133583	225007
WT	E85	WT_E85_67	1684400	0.151258	254778
WT	E90	WT_E90_62	1850000	0.0633176	117138
WT	E90	WT_E90_65	1850000	0.0734332	135851
WT	E90	WT_E90_66	1850000	0.116748	215983
WT	E90	WT_E90_68	1850000	0.11652	215561
WT	E90	WT_E90_69	1850000	0.07176	132756
WT	E90	WT_E90_70	1850000	0.193261	357533
WT	E90	WT_E90_71	1850000	0.202997	375544
WT	E90	WT_E90_72	1850000	0.161964	299633
